# Binding domain mutations provide insight into CTCF’s relationship with chromatin and its contribution to gene regulation

**DOI:** 10.1101/2024.01.11.575070

**Authors:** Catherine Do, Guimei Jiang, Giulia Cova, Christos C. Katsifis, Domenic N. Narducci, Theodore Sakellaropoulos, Raphael Vidal, Priscillia Lhoumaud, Aristotelis Tsirigos, Faye Fara D. Regis, Nata Kakabadze, Elphege P Nora, Marcus Noyes, Anders S. Hansen, Jane A Skok

**Author notes:** These authors contributed equally (Catherine Do, Guimei Jiang, Giulia Cova, Christos C. Katsifis, Domenic N. Narducci).

## Abstract

Here we used a series of CTCF mutations to explore CTCF’s relationship with chromatin and its contribution to gene regulation. CTCF’s impact depends on the genomic context of bound sites and the unique binding properties of WT and mutant CTCF proteins. Specifically, CTCF’s signal strength is linked to changes in accessibility, and the ability to block cohesin is linked to its binding stability. Multivariate modelling reveals that both CTCF and accessibility contribute independently to cohesin binding and insulation, however CTCF signal strength has a stronger effect. CTCF and chromatin have a bidirectional relationship such that at CTCF sites, accessibility is reduced in a cohesin-dependent, mutant specific fashion. In addition, each mutant alters TF binding and accessibility in an indirect manner, changes which impart the most influence on rewiring transcriptional networks and the cell’s ability to differentiate. Collectively, the mutant perturbations provide a rich resource for determining CTCF’s site-specific effects.
