## Supplementary material for "Binding domain mutations provide insight into CTCF’s relationship with chromatin and its contribution to gene regulation": Table S1

### Sheet: SMC3_overlap_CTCF_strength
Samples	CTCF signal strength	ATAC signal strength	Total Smc3 peaks	Number of overlapping Smc3 peaks	Percentage of overlapping Smc3 peaks
H455R	No peak	Weak	40863	8861	21.68
H455R	No peak	Intermediate	78586	18990	24.16
H455R	No peak	Strong	38962	19428	49.86
H455R	Weak	No peak	815	145	17.79
H455R	Weak	Intermediate	205	170	82.93
H455R	Weak	Strong	225	204	90.67
H455R	Weak	Weak	44	39	88.64
H455R	Intermediate	No peak	1627	356	21.88
H455R	Intermediate	Intermediate	503	378	75.15
H455R	Intermediate	Strong	379	329	86.81
H455R	Intermediate	Weak	155	105	67.74
H455R	Strong	Strong	124	112	90.32
H455R	Strong	No peak	189	104	55.03
H455R	Strong	Intermediate	154	138	89.61
H455R	Strong	Weak	36	29	80.56
K365T	No peak	Intermediate	70364	16059	22.82
K365T	No peak	Strong	33799	15951	47.19
K365T	No peak	Weak	29369	6170	21.01
K365T	Weak	Intermediate	718	660	91.92
K365T	Weak	No peak	1954	988	50.56
K365T	Weak	Strong	509	466	91.55
K365T	Weak	Weak	142	128	90.14
K365T	Intermediate	Weak	348	308	88.51
K365T	Intermediate	No peak	4559	3011	66.05
K365T	Intermediate	Intermediate	1890	1751	92.65
K365T	Intermediate	Strong	1026	951	92.69
K365T	Strong	Intermediate	1522	1504	98.82
K365T	Strong	Strong	1000	988	98.8
K365T	Strong	No peak	1683	1563	92.87
K365T	Strong	Weak	204	202	99.02
Q418R	No peak	Intermediate	62419	4064	6.51
Q418R	No peak	Weak	27044	1866	6.9
Q418R	No peak	Strong	30445	2812	9.24
Q418R	Weak	Strong	2039	762	37.37
Q418R	Weak	No peak	7450	1955	26.24
Q418R	Weak	Intermediate	2505	1278	51.02
Q418R	Weak	Weak	632	311	49.21
Q418R	Intermediate	No peak	12227	4112	33.63
Q418R	Intermediate	Intermediate	3687	2178	59.07
Q418R	Intermediate	Strong	2230	971	43.54
Q418R	Intermediate	Weak	941	456	48.46
Q418R	Strong	Intermediate	3005	2446	81.4
Q418R	Strong	No peak	5122	3214	62.75
Q418R	Strong	Strong	1580	1185	75
Q418R	Strong	Weak	612	475	77.61
R339Q	No peak	Intermediate	58460	10842	18.55
R339Q	No peak	Weak	30588	5283	17.27
R339Q	No peak	No peak	94978	94978	100
R339Q	No peak	Strong	24869	7266	29.22
R339Q	Weak	No peak	6691	3755	56.12
R339Q	Weak	Strong	2168	994	45.85
R339Q	Weak	Intermediate	2812	2060	73.26
R339Q	Weak	Weak	977	764	78.2
R339Q	Intermediate	No peak	8996	5964	66.3
R339Q	Intermediate	Strong	1438	973	67.66
R339Q	Intermediate	Weak	989	847	85.64
R339Q	Intermediate	Intermediate	3308	2845	86
R339Q	Strong	Intermediate	1410	1385	98.23
R339Q	Strong	No peak	2642	2386	90.31
R339Q	Strong	Weak	407	391	96.07
R339Q	Strong	Strong	450	425	94.44
R342C	No peak	Strong	35907	21159	58.93
R342C	No peak	Weak	33162	7802	23.53
R342C	No peak	Intermediate	66694	19610	29.4
R342C	Weak	No peak	703	510	72.55
R342C	Weak	Strong	104	97	93.27
R342C	Weak	Weak	70	68	97.14
R342C	Weak	Intermediate	194	192	98.97
R342C	Intermediate	Strong	764	723	94.63
R342C	Intermediate	Intermediate	1677	1625	96.9
R342C	Intermediate	Weak	525	509	96.95
R342C	Intermediate	No peak	8631	5203	60.28
R342C	Strong	No peak	3701	3379	91.3
R342C	Strong	Strong	931	924	99.25
R342C	Strong	Weak	423	419	99.05
R342C	Strong	Intermediate	1886	1873	99.31
R377C	No peak	Intermediate	72503	14966	20.64
R377C	No peak	Strong	36149	14856	41.1
R377C	No peak	Weak	33881	7086	20.91
R377C	Weak	No peak	8720	2772	31.79
R377C	Weak	Intermediate	1779	1534	86.23
R377C	Weak	Weak	623	513	82.34
R377C	Weak	Strong	900	767	85.22
R377C	Intermediate	No peak	17585	6753	38.4
R377C	Intermediate	Weak	1113	916	82.3
R377C	Intermediate	Strong	1917	1702	88.78
R377C	Intermediate	Intermediate	4278	3778	88.31
R377C	Strong	Strong	1851	1754	94.76
R377C	Strong	Intermediate	3829	3622	94.59
R377C	Strong	No peak	7094	4926	69.44
R377C	Strong	Weak	914	844	92.34
R377H	No peak	Intermediate	71215	21863	30.7
R377H	No peak	Strong	34230	20522	59.95
R377H	No peak	Weak	35246	9826	27.88
R377H	Weak	No peak	2200	1231	55.95
R377H	Weak	Strong	330	319	96.67
R377H	Weak	Intermediate	666	639	95.95
R377H	Weak	Weak	195	184	94.36
R377H	Intermediate	No peak	8661	4761	54.97
R377H	Intermediate	Intermediate	2272	2156	94.89
R377H	Intermediate	Strong	959	905	94.37
R377H	Intermediate	Weak	556	515	92.63
R377H	Strong	Weak	451	443	98.23
R377H	Strong	Strong	1006	987	98.11
R377H	Strong	No peak	3271	2828	86.46
R377H	Strong	Intermediate	2178	2136	98.07
R448Q	No peak	Weak	36080	13820	38.3
R448Q	No peak	Intermediate	64430	26263	40.76
R448Q	No peak	Strong	35902	27380	76.26
R448Q	Weak	Intermediate	850	823	96.82
R448Q	Weak	No peak	2484	1207	48.59
R448Q	Weak	Strong	707	689	97.45
R448Q	Weak	Weak	192	188	97.92
R448Q	Intermediate	No peak	7209	3967	55.03
R448Q	Intermediate	Strong	1807	1755	97.12
R448Q	Intermediate	Intermediate	2868	2748	95.82
R448Q	Intermediate	Weak	463	431	93.09
R448Q	Strong	Intermediate	2665	2638	98.99
R448Q	Strong	Strong	2152	2141	99.49
R448Q	Strong	Weak	380	366	96.32
R448Q	Strong	No peak	2461	2185	88.79
S354F	No peak	Intermediate	66140	10252	15.5
S354F	No peak	Strong	35266	10441	29.61
S354F	No peak	Weak	31524	4971	15.77
S354F	Weak	Intermediate	1289	1030	79.91
S354F	Weak	No peak	6432	2872	44.65
S354F	Weak	Strong	890	680	76.4
S354F	Weak	Weak	465	382	82.15
S354F	Intermediate	No peak	12167	6098	50.12
S354F	Intermediate	Intermediate	2639	2189	82.95
S354F	Intermediate	Weak	893	737	82.53
S354F	Intermediate	Strong	1458	1147	78.67
S354F	Strong	No peak	3461	2914	84.2
S354F	Strong	Strong	1332	1258	94.44
S354F	Strong	Intermediate	2162	2093	96.81
S354F	Strong	Weak	545	527	96.7
WT	No peak	Intermediate	75562	12484	16.52
WT	No peak	Weak	51039	6239	12.22
WT	No peak	Strong	38024	13975	36.75
WT	Weak	Strong	497	447	89.94
WT	Weak	No peak	2620	1462	55.8
WT	Weak	Intermediate	835	763	91.38
WT	Weak	Weak	362	335	92.54
WT	Intermediate	Intermediate	2318	2208	95.25
WT	Intermediate	Weak	829	771	93
WT	Intermediate	No peak	5497	3981	72.42
WT	Intermediate	Strong	1058	991	93.67
WT	Strong	Intermediate	1480	1463	98.85
WT	Strong	Weak	302	299	99.01
WT	Strong	Strong	896	885	98.77
WT	Strong	No peak	1593	1513	94.98
